# CRISPR screens in iPSC-derived neurons reveal principles of tau proteostasis

**DOI:** 10.1101/2023.06.16.545386

**Authors:** Avi J. Samelson, Nabeela Ariqat, Justin McKetney, Gita Rohanitazangi, Celeste Parra Bravo, Rudra Bose, Kyle J. Travaglini, Victor L. Lam, Darrin Goodness, Gary Dixon, Emily Marzette, Julianne Jin, Ruilin Tian, Eric Tse, Romany Abskharon, Henry Pan, Emma C. Carroll, Rosalie E. Lawrence, Jason E. Gestwicki, Jessica E. Rexach, David Eisenberg, Nicholas M. Kanaan, Daniel R. Southworth, John D. Gross, Li Gan, Danielle L. Swaney, Martin Kampmann

## Abstract

Aggregation of the protein tau is a hallmark of Alzheimer’s disease and other tauopathies. Specific neuronal subtypes are selectively vulnerable to tau aggregation, but the underlying mechanisms are unknown. To systematically uncover the cellular factors controlling the accumulation of tau aggregates in human neurons, we conducted a genome-wide CRISPRi-based modifier screen in iPSC-derived neurons. The screen uncovered expected pathways, including autophagy, but also unexpected pathways, including UFMylation and GPI anchor synthesis, that control tau oligomer levels. We discover that the E3 ubiquitin ligase CUL5^SOCS4^ is a potent modifier of tau levels in human neurons, ubiquitinates tau, and is correlated with resilience to tauopathies in human disease. Disruption of mitochondrial function promotes proteasomal misprocessing of tau, which generates tau proteolytic fragments like those in disease and changes tau aggregation *in vitro*. These results reveal new principles of tau proteostasis in human neurons and pinpoint potential therapeutic targets for tauopathies.
