## Supplemental Table 1 for "CRISPR screens in iPSC-derived neurons reveal principles of tau proteostasis"

### Sheet: sgRNAs
sgRNA	Protospacer Sequence
MAPTi1	GGCGGCGCTGCTGTTGGTGC
CUL5i1	GCCCAAAGAGCCGAACCCGG
RNF7i1	GGGCGCCGCGGAGCCGACGG
CUL5i2	GGGCCGCGGAACCTGAGCTG
SOCS4a1	GCCAGCGCAGGTCCCGACAG
PSME2i1	GCGGGTACTGCTCTCTGTGT
PSME1a1	GTCCCCGCGCCGCCTCGCGA
PSME1a2	GCACCCGCCGCCCTCCTCTG
PSME2a1	GCAGGGGCTGCCCGAGGGAG
PSME2a2	GCCACTAGGAGAGGCGGTGC
METTL14_i1	GACAGACTCGGAAGAAAGGT
METTL14_i2	GCTTGCAGGAGATCCGGGAG
MTOR_i6	GTCCCGGCTTAGAGGACAGC
MTOR_i7	GGGGCCTGAAGCGGCGGTAC
WIPI2_i3	GTCTGGAGCATAAACAAGAG
WIPI2_i4	GGCTCCAGGCCAGCACCCGA
USP19_i1	GGGACGTCGAGGCGGGTAAG
USP19_i2	GGGCCGCGGCGGCCTGTTCA
USP22_i1	GCGGAGGCCGGACAAAGATG
USP22_i2	GTGGGGCTGCGCGATCGCCG
USP16_i3	GCAGCCCAAAGGCCCATGAG
USP16_i4	GTGGGACCAGAACTCACCCA
USP10_i1	GTTGGGACTCCGCGATCCTC
USP10_i2	GGTGAGCAGCCGGAGGATCG
PIGB_i5	GCTGGAGACCATGCAAAGTG
PIGB_i6	GGTGGCGGCCAGGGATGAGG
METTL3_i1	GTCTCACGCGGACACCCCGA
METTL3_i2	GGTGAGAATTGGCTATATCC
ATG14_i1	GGCCGCGACCGGGAGAGGTA
ATG14_i2	GCTACCAGAGGACAGCGTAG
LAMTOR5_i6	GTCTTCCAAGTGCTGCTCCA
LAMTOR5_i7	GGGCTCAGAACCCAGCGGCA
PIGS_i1	GTGTGTAGCCGCAGCCCCGG
PIGS_i2	GGCTGCTCCGGCCACCGTGG
KEAP1_i1	GGCTGGGCGACAGCAGGCGT
KEAP1_i2	GGTCCCCTACAGCCAAGGTA

### Sheet: qPCR Primers
Gene	F Primer	R Primer
ACTIN	ACATCCGCAAAGACCTGTAC	TGATCTTCATTGTGCTGGGTG
ATG14	GTCCAAGCTCTGAACACCTAG	ACTCCGGGATCCACAAATTC
CUL5	GTTTGCATGGAACCAAAGACC	CTTGCCGTTTGAGTTTTGGG
GAPDH	ACATCGCTCAGACACCATG	TGTAGTTGAGGTCAATGAAGGG
KEAP1	CCGGGAGTACATCTACATGC	TGATGCAGGCGTGGAAG
LAMTOR5	CAAGTGACTGAGGCCTGTG	CATTGTGTCTTCCAAGTGCTG
MAPT	gccacctcctggtttatgatg	aggcgggaaggtgcaaata
METTL14	CTCCCATGTACTTACAAGCCG	AGCAGTGATGCCAGTTTCTC
METTL3	TTGCCAGTTCGTTAGTCTCTG	TGTTGGTTCAGAAGGCTCTC
MTOR	TGGCAGCTTTGAATTTGAAGG	TCCTTGTGCTCACTGTTCAG
PIGB	ACCAGAACCCTTACAAACACC	TGTGGGACGAATTATGAAGGC
PIGS	GAACACTCCTCACTTCTTCCC	TCAGTCAAAGACATGGCCTG
PSME1	CATGCTCAGGGTCCAGC	CGAGCAGGTTCTCTGTCTTCATGCTCAGGGTCCAGCG
PSME2	TGGAAACAGATAAGCAGGAGAAG	GATCCATGTAATCACCAGAATGC
RNF7	TCGGCAAATGAGAGTGGTTAG	CCCTGTAGTGTTCTAGCCTTTG
SOCS4	TGTAAGGCCCAAAACTAGTCG	ACCATTCACTGTCTCAGCATC
USP10	GAAACTAAGTATTCCCCTCCCG	AGGGTTACATTCTCCAGCAAC
USP16	GGAAAACATGGCTAAAGAGAATCC	GGTGTTTGTGACAAGTTCTGC
USP19	GGGCTGTGGAGAAGGATAAATC	CATGTAGGCTTGGGCGAG
USP22	CCACTTCTGCGGGACTTC	CAACTTATACGGGATGTGAGGG
WIPI2	GGGAACTGAGATCTGCAACTAC	CATACTATCAGCCTCTGCCTG
