## Supplemental Table 5 for "CRISPR screens in iPSC-derived neurons reveal principles of tau proteostasis"

### Sheet: combined_site_K_114.0429
Index	Gene	Protein	Protein ID	Peptide	DGAE_Full Localization Probability	DGAE_noARIH2 Localization Probability	DGAE_noSOCS4 Localization Probability	DGAE_noTau Localization Probability	0N4R_Tau_Full Localization Probability	0N4R_Tau_noARIH2 Localization Probability	0N4R_Tau_noSOCS4 Localization Probability	0N4R_Tau_noTau Localization Probability	DGAE_Full Intensity	DGAE_noARIH2 Intensity	DGAE_noSOCS4 Intensity	DGAE_noTau Intensity	0N4R_Tau_Full Intensity	0N4R_Tau_noARIH2 Intensity	0N4R_Tau_noSOCS4 Intensity	0N4R_Tau_noTau Intensity	DGAE_Full MaxLFQ Intensity	DGAE_noARIH2 MaxLFQ Intensity	DGAE_noSOCS4 MaxLFQ Intensity	DGAE_noTau MaxLFQ Intensity	0N4R_Tau_Full MaxLFQ Intensity	0N4R_Tau_noARIH2 MaxLFQ Intensity	0N4R_Tau_noSOCS4 MaxLFQ Intensity	0N4R_Tau_noTau MaxLFQ Intensity
A0AVT1-2_K397	UBA6	sp|A0AVT1-2|UBA6_HUMAN	A0AVT1-2	AkMYSIEPADR	0	0	0	1	0	0	0	1	0	0	0	12772194	0	0	0	0	0	0	0	0	0	0	0	0
O95376_K110	ARIH2	sp|O95376|ARI2_HUMAN	O95376	YkSNSAQLLVEAR	0	0	0	0	0	0	0	1	0	0	0	0	0	0	0	9108713	0	0	0	0	0	0	0	0
O95376_K128	ARIH2	sp|O95376|ARI2_HUMAN	O95376	VQPNPSkHVPTSHPPHHCAVCMQFVR	0	0	0	1	0	0	0	1	0	0	0	9753067	0	0	0	64193770	0	0	0	5.98719e+06	0	0	0	53558136
O95376_K148	ARIH2	sp|O95376|ARI2_HUMAN	O95376	kENLLSLACQHQFCR	1	0	0	1	1	0	1	1	21600550	0	0	4.40597e+06	20756372	0	18001834	26643016	21600550	0	0	4.40597e+06	20756372	0	18001834	26643016
O95376_K344	ARIH2	sp|O95376|ARI2_HUMAN	O95376	YkENPDIVNQSQQAQAR	1	0	1	1	1	0	0	1	43006292	0	15175985	14055338	16642230	0	0	44456540	43006292	0	15175985	14055338	16642230	0	0	44456540
O95376_K364	ARIH2	sp|O95376|ARI2_HUMAN	O95376	kYLFYFER	0	0	0	0	1	0	0	0	0	0	0	0	2119193	0	0	0	0	0	0	0	0	0	0	0
O95376_K377	ARIH2	sp|O95376|ARI2_HUMAN	O95376	WENHNkSLQLEAQTYQR	1	0	1	1	1	0	1	1	61541716	0	48437600	18818644	39524640	0	119009920	58712096	43742690	0	35606348	13716769	26415160	0	96812330	41199670
O95376_K392	ARIH2	sp|O95376|ARI2_HUMAN	O95376	IHEkIQER	0	0	0	1	1	0	1	0	15979633	0	0	4407194	9240932	0	12998298	0	15979633	0	0	4407194	9240932	0	12998298	0
P0CG47_K48	UBB	sp|P0CG47|UBB_HUMAN	P0CG47	LIFAGkQLEDGR;LIFAGkQLEDGRTLSDYNIQKESTLHLVLR	1	1	1	1	1	1	1	1	8616951000	10342519000	8970786000	15524689000	6146089500	6108185600	4865066000	10052655000	7493063700	7812797000	6919504400	12523946000	4486697000	4407699000	4267725300	7335353000
P0CG47_K63	UBB	sp|P0CG47|UBB_HUMAN	P0CG47	LIFAGKQLEDGRTLSDYNIQkESTLHLVLRLR;TLSDYNIQk;TLSDYNIQkESTLHLVLR;TLSDYNIQkESTLHLVLRLR	1	1	1	1	1	1	1	1	282613570	360996770	132229620	263857860	220677360	145368420	156958600	344993600	110375816	112824616	59318410	96237270	103190950	63156204	64346652	126085016
P10636_K392	MAPT	sp|P10636|TAU_HUMAN	P10636	SKDGTGSDDKkAk	0	0	0	0	0.9601	0	0.9106	0	0	0	0	0	4270608600	0	211205840	0	0	0	0	0	4270608600	0	211205840	0
P10636_K394	MAPT	sp|P10636|TAU_HUMAN	P10636	SKDGTGSDDKkAk	0	0	0	0	0.9601	0	0.9106	0	0	0	0	0	4270608600	0	211205840	0	0	0	0	0	4270608600	0	211205840	0
P10636_K480	MAPT	sp|P10636|TAU_HUMAN	P10636	GAAPPGQkGQANATR	0	0	0	0	1	1	1	0	0	0	0	0	162385580	105442370	355574850	0	0	0	0	0	101515910	103846520	412865280	0
P10636_K491	MAPT	sp|P10636|TAU_HUMAN	P10636	IPAkTPPAPKTPPSSGEPPKSGDR	0	0	0	0	0.9537	0.9423	0.9513	0	0	0	0	0	113526960	16152324	108449980	0	0	0	0	0	58993496	12127226	76231304	0
P10636_K497	MAPT	sp|P10636|TAU_HUMAN	P10636	IPAKTPPAPkTPPSSGEPPKSGDR;TPPAPkTPPSSGEPPKSGDR	0	0	0	0	0.9486	0.9371	0.9405	0	0	0	0	0	340409440	178399660	572889400	0	0	0	0	0	165701310	83836890	331494850	0
P10636_K541	MAPT	sp|P10636|TAU_HUMAN	P10636	EPkKVAVVR	0	0	0	0	0.7571	0.9471	0.9054	0	0	0	0	0	51054560	39156670	119609490	0	0	0	0	0	51054560	39156670	116333210	0
P10636_K542	MAPT	sp|P10636|TAU_HUMAN	P10636	EPKkVAVVR	0	0	0	0	0	0	0.8873	0	0	0	0	0	0	0	10700924	0	0	0	0	0	0	0	0	0
P10636_K557	MAPT	sp|P10636|TAU_HUMAN	P10636	SPSSAkSR	0	0	0	0	1	1	1	0	0	0	0	0	0	0	29646150	0	0	0	0	0	0	0	0	0
P10636_K574	MAPT	sp|P10636|TAU_HUMAN	P10636	NVkSKIGSTENLK	0	0	0	0	0.7824	0	0	0	0	0	0	0	5.47511e+06	0	0	0	0	0	0	0	0	0	0	0
P10636_K576	MAPT	sp|P10636|TAU_HUMAN	P10636	SkIGSTENLK	0	0	0	0	0.9552	0	0.9519	0	0	0	0	0	8277142	0	14013591	0	0	0	0	0	8277142	0	14013591	0
P10636_K584	MAPT	sp|P10636|TAU_HUMAN	P10636	SKIGSTENLkHQPGGGK	0	0	0	0	0.5725	0	0.9037	0	0	0	0	0	20854618	0	47408972	0	0	0	0	0	20854618	0	47408972	0
P10636_K591	MAPT	sp|P10636|TAU_HUMAN	P10636	HQPGGGkVQIINK;SKIGSTENLKHQPGGGkVQIINK	0	0	0	0	0.9554	0.9611	0.9605	0	0	0	0	0	239013980	142006860	416491840	0	0	0	0	0	114161670	68534000	199753550	0
P10636_K597	MAPT	sp|P10636|TAU_HUMAN	P10636	HQPGGGKVQIINkKLDLSNVQSK;VQIINkKLDLSNVQSK	0	0	0	0	0.9269	0.9284	0.9338	0	0	0	0	0	58078852	14347766	108322340	0	0	0	0	0	29494754	8958191	59638624	0
P10636_K598	MAPT	sp|P10636|TAU_HUMAN	P10636	VQIINKkLDLSNVQSK;kLDLSNVQSK;kLDLSNVQSKCGSKDNIK	0	0	0	0	0.9637	0.9659	0.9624	0	0	0	0	0	81999180	38974756	137989390	0	0	0	0	0	53493636	25371422	87526180	0
P10636_K607	MAPT	sp|P10636|TAU_HUMAN	P10636	KLDLSNVQSkCGSK;KLDLSNVQSkCGSKDNIK	0	0	0	0	0.9445	0.8966	0.9561	0	0	0	0	0	35216420	10576792	60460412	0	0	0	0	0	28213510	10576792	48745380	0
P10636_K611	MAPT	sp|P10636|TAU_HUMAN	P10636	CGSkDNIKHVPGGGSVQIVYKPVDLSK	0	0	0	0	0.8598	0.8754	0.8233	0	0	0	0	0	32181502	26490256	41693084	0	0	0	0	0	22725718	19640912	33787080	0
P10636_K628	MAPT	sp|P10636|TAU_HUMAN	P10636	HVPGGGSVQIVYkPVDLSK;HVPGGGSVQIVYkPVDLSKVTSK	0.9553	0	0.9285	0	0.9528	0	0.963	0	24627320	0	8094372	0	15900698	0	48054388	0	15356828	0	16190249	0	13370703	0	26496722	0
P10636_K634	MAPT	sp|P10636|TAU_HUMAN	P10636	HVPGGGSVQIVYKPVDLSkVTSK	0.926	0	0.7219	0	0.927	0.7142	0.947	0	17093486	0	13778206	0	32820250	11795240	44821384	0	17093486	0	13778206	0	32820250	11795240	44821384	0
P10636_K638	MAPT	sp|P10636|TAU_HUMAN	P10636	VTSkCGSLGNIHHKPGGGQVEVK	0.9665	0	0.9622	0	0.9595	0	0.958	0	22866084	4616135	22599608	0	11637415	0	30481792	0	13257815	8263281	13673127	0	10358235	0	18192572	0
P10636_K648	MAPT	sp|P10636|TAU_HUMAN	P10636	CGSLGNIHHkPGGGQVEVK;CGSLGNIHHkPGGGQVEVKSEK;CGSLGNIHHkPGGGQVEVKSEKLDFK;CGSLGNIHHkPGGGQVEVKSEKLDFKDR	0.9719	0.9749	0.9704	0	0.9623	0.9658	0.9631	0	271598430	435621950	1018159900	0	233541630	160032200	302511740	0	168410420	232568050	336816830	0	196749600	96356560	195715540	0
P10636_K660	MAPT	sp|P10636|TAU_HUMAN	P10636	CGSLGNIHHKPGGGQVEVkSEk;SEkLDFKDR	0.9262	0.9707	0.9405	0	0	0	0	0	40561972	14645464	23382148	0	0	0	0	0	40561972	14645464	23382148	0	0	0	0	0
P10636_K664	MAPT	sp|P10636|TAU_HUMAN	P10636	CGSLGNIHHKPGGGQVEVKSEKLDFkDR	0.7453	0.6424	0.6607	0	0.9193	0.6873	0.9445	0	128305710	53252356	87019860	0	93457064	23578596	165265500	0	128305710	53252356	87019860	0	93457064	23578596	139896300	0
P10636_K670	MAPT	sp|P10636|TAU_HUMAN	P10636	VQSkIGSLDNITHVPGGGNK	0.9723	0.9723	0.9702	0	0.9623	0.9677	0.9612	0	130700570	67501470	76980750	0	90473010	42241616	118450360	0	97860850	50474060	54749160	0	66991780	42241616	96715290	0
P10636_K686	MAPT	sp|P10636|TAU_HUMAN	P10636	IGSLDNITHVPGGGNkKIETHKLTFR;VQSKIGSLDNITHVPGGGNkKIETHKLTFR	0.8985	0.8615	0.8275	0	0.8008	0.7437	0.9432	0	89129656	49848344	21319134	0	48566984	24479184	102377770	0	35331590	20028574	32057432	0	17825252	13093714	40382236	0
P10636_K687	MAPT	sp|P10636|TAU_HUMAN	P10636	kIETHKLTFR;kIETHkLTFR	1	0.9494	0.9613	0	0.952	0.9412	0.942	0	59568636	41009308	32226606	0	24797570	13910132	49874440	0	53400590	41009308	32226606	0	24797570	13910132	49874440	0
P10636_K692	MAPT	sp|P10636|TAU_HUMAN	P10636	KIETHkLTFR;kIETHkLTFR	1	0.9699	0.9679	0	0.9331	0	0.9337	0	111898616	71527550	98416264	0	80142136	0	160380300	0	105730580	69346210	98416264	0	80142136	0	160380300	0
P10636_K700	MAPT	sp|P10636|TAU_HUMAN	P10636	ENAkAKTDHGAEIVYK	0	0	0	0	0	0.9688	0	0	0	0	0	0	0	41806932	49754876	0	0	0	0	0	0	17959524	87545950	0
P10636_K702	MAPT	sp|P10636|TAU_HUMAN	P10636	AkTDHGAEIVYK	0	0	0	0	0	0	0.9271	0	0	0	0	0	0	0	29524718	0	0	0	0	0	0	0	0	0
P10636_K712	MAPT	sp|P10636|TAU_HUMAN	P10636	AKTDHGAEIVYkSPVVSGDTSPR;ENAKAKTDHGAEIVYkSPVVSGDTSPR	0	0	0	0	0.9638	0.9647	0.9637	0	0	0	0	0	109282730	61405130	187350750	0	0	0	0	0	56536810	34450476	102576220	0
P49427_K11	CDC34	sp|P49427|UB2R1_HUMAN	P49427	PLVPSSQkALLLELK;PLVPSSQkALLLELKGLQEEPVEGFR	0.9723	0.9746	0.9728	0.9707	0.962	0.9667	0.964	0.9674	414367400	357879520	239902300	357160060	359056800	124034500	426456800	329456260	371604380	273207680	250609970	307467870	335473440	118202936	340803650	320219840
P49427_K150	CDC34	sp|P49427|UB2R1_HUMAN	P49427	kWKESKGKDR	0.9422	0	0	0.9585	0	0	0	0.9309	26083544	0	0	24577794	0	0	0	0	26083544	0	0	24577794	0	0	0	0
P49427_K152	CDC34	sp|P49427|UB2R1_HUMAN	P49427	KWkESKGKDR	0	0.9671	0	0.9425	0	0	0	0.9531	0	9594338	0	12335790	0	0	0	8183166	0	9594338	0	12335790	0	0	0	8183166
P49427_K155	CDC34	sp|P49427|UB2R1_HUMAN	P49427	KWKESkGK;KWKESkGKDR	0	0	0.8409	0.9416	0	0	0	0.9422	0	0	0	38080330	0	0	0	25871442	0	0	0	38080330	0	0	0	25871442
P49427_K157	CDC34	sp|P49427|UB2R1_HUMAN	P49427	KWKESKGkDR	0.9688	0	0.9702	0.7617	0	0	0.9553	0.6252	176516130	153859840	0	157263660	0	0	139814160	96864500	176516130	153859840	0	157263660	0	0	139814160	96864500
P49427_K167	CDC34	sp|P49427|UB2R1_HUMAN	P49427	EYTDIIRkQVLGTKVDAER;kQVLGTKVDAER;kQVLGTKVDAERDGVK;kQVLGTKVDAERDGVKVPTTLAEYCVK;kQVLGTkVDAER	0.9719	0.9745	0.9716	1	0.965	0.9675	0.9645	0.9692	1247297400	864906560	450423600	1214557700	683774500	264576930	639939460	760173300	836614300	638544960	347495420	934837760	436714100	179691650	431088640	563376000
P49427_K173	CDC34	sp|P49427|UB2R1_HUMAN	P49427	KQVLGTkVDAER;KQVLGTkVDAERDGVK;KQVLGTkVDAERDGVKVPTTLAEYCVK;QVLGTkVDAER;QVLGTkVDAERDGVkVPTTLAEYCVK;kQVLGTkVDAER	1	1	1	1	1	1	1	1	254527970	265309170	129894810	342878500	164577600	94787870	166790640	207078560	192677680	202681820	97008930	255538850	113004610	63818664	116281070	147114480
P49427_K182	CDC34	sp|P49427|UB2R1_HUMAN	P49427	DGVkVPTTLAEYCVK;DGVkVPTTLAEYCVKTK;KQVLGTKVDAERDGVkVPTTLAEYCVK;QVLGTkVDAERDGVkVPTTLAEYCVK	0.9715	0.9727	0.9723	0.9684	0.9624	0.9695	0.9644	0.9666	148973340	142922140	98847820	156821780	129968820	47056360	147668260	187019800	81046990	55931040	40099960	78962680	52328156	21094610	57142796	74139850
P49427_K193	CDC34	sp|P49427|UB2R1_HUMAN	P49427	DGVKVPTTLAEYCVkTK;VPTTLAEYCVkTK	0.9636	0.9676	0.9608	0.9628	0.958	0.9556	0.955	0.9622	323497150	455838720	210334200	499528670	224254640	178745140	298265730	417849340	247509220	200255410	162825970	228108780	97885140	78619530	138671650	179629780
P49427_K63	CDC34	sp|P49427|UB2R1_HUMAN	P49427	LkFPIDYPYSPPAFR	1	0	1	1	1	1	0	1	93476570	0	0	68477230	0	22976690	0	66383944	93476570	0	0	68477230	0	22976690	0	66383944
P68036_K131	UBE2L3	sp|P68036|UB2L3_HUMAN	P68036	ADLAEEYSkDR	1	0	1	1	1	0	1	1	110902190	0	51060844	53875308	47764804	0	87971700	114544220	82310090	0	39400230	40477044	47764804	0	66448040	82061800
P68036_K134	UBE2L3	sp|P68036|UB2L3_HUMAN	P68036	kKFCKNAEEFTK	0.8464	0	0.9323	0.9453	0.6772	0.8986	0.9334	0.8472	116989576	14119154	41408324	73446020	29164148	33328356	82404904	17308732	62756376	36486990	32254470	43303856	22717030	20840090	52419576	44729564
P68036_K135	UBE2L3	sp|P68036|UB2L3_HUMAN	P68036	KkFCKNAEEFTK;kFCKNAEEFTK;kFCKNAEEFTKK	0.932	0	0	0.8396	0.4275	0	0	0.883	46688560	0	0	18545580	5932131	0	0	43455360	16212326	0	0	7.86899e+06	12555616	0	0	15622322
P68036_K138	UBE2L3	sp|P68036|UB2L3_HUMAN	P68036	KFCkNAEEFTK;KFCkNAEEFTKK;KKFCkNAEEFTK	0.9045	0	0	0.8056	0.6846	0	0	0.846	36231384	0	0	5257403	5932131	0	0	33514708	13717701	0	0	7940069	8959087	0	0	12222326
P68036_K145	UBE2L3	sp|P68036|UB2L3_HUMAN	P68036	NAEEFTkK;NAEEFTkKYGEKRPVD	0.9154	0	0.76	0.5	0.809	0	0.8955	0.8882	32935988	0	5666857	5885696	13429994	0	23636484	33188356	13099797	0	4.98046e+06	5196982	7.34276e+06	0	13300803	12997363
P68036_K146	UBE2L3	sp|P68036|UB2L3_HUMAN	P68036	kYGEKRPVD	0.9712	0	0	0.9688	0.9628	0	0.9615	0.9685	471802940	0	0	195497780	307680320	0	98630340	469395400	452734300	0	0	146242340	229841970	0	104537096	495291170
P68036_K150	UBE2L3	sp|P68036|UB2L3_HUMAN	P68036	KYGEkRPVD	0.9701	0	0	0.9669	0.961	0	0.9612	0.9668	14542832	0	0	4.6012e+06	6466638	0	6.67844e+06	18555882	14542832	0	0	4.6012e+06	6466638	0	6.67844e+06	18555882
P68036_K16	UBE2L3	sp|P68036|UB2L3_HUMAN	P68036	kCGMKNFR	0.9637	0	0.6177	0.95	0	0	0.9584	0.9555	14027127	0	9255859	17057360	0	0	16431368	30564352	14027127	0	9255859	17057360	0	0	16431368	30564352
P68036_K20	UBE2L3	sp|P68036|UB2L3_HUMAN	P68036	KCGMkNFR	0.9582	0	0	0	0	0	0	0	29466082	0	0	0	0	0	0	0	0	0	0	0	0	0	0	0
P68036_K64	UBE2L3	sp|P68036|UB2L3_HUMAN	P68036	IEINFPAEYPFkPPKITFKTK	0	0	0	0	0	0	0	0.8835	0	0	0	0	0	0	0	13700567	0	0	0	0	0	0	0	0
P68036_K73	UBE2L3	sp|P68036|UB2L3_HUMAN	P68036	ITFKTkIYHPNIDEK;TkIYHPNIDEK	0.9662	0	0	0	0	0	0	0.8645	8527498	0	0	0	0	0	0	6.09231e+06	8527498	0	0	0	0	0	0	6.09231e+06
P68036_K9	UBE2L3	sp|P68036|UB2L3_HUMAN	P68036	LMkELEELR;RLMkELEEIR	1	0	1	1	1	0	1	1	85511100	0	54553510	27154402	54123730	0	89363750	98208620	51023016	0	33140216	16029671	31557578	0	55843732	59547864
Q15369-2_K4	ELOC	sp|Q15369-2|ELOC_HUMAN	Q15369-2	MYVkLISSDGHEFIVK;MYVkLISSDGHEFIVKR;MYVkLISSDGHEFIVKREHALTSGTIK	0.9732	0.9761	0	0.9722	0.9659	0.9694	0	0.9703	0	0	0	0	9502050	0	0	0	0	0	0	0	0	0	0	0
Q15370_K11	ELOB	sp|Q15370|ELOB_HUMAN	Q15370	HkTTIFTDAKESSTVFELKR	0.9604	0	0	0	0	0	0	0.9247	9228669	0	0	0	0	0	0	11473283	9228669	0	0	0	0	0	0	11473283
Q15370_K19	ELOB	sp|Q15370|ELOB_HUMAN	Q15370	HKTTIFTDAkESSTVFELKR	0	0	0	0	0	0	0	0.9534	0	0	0	0	0	0	0	15707809	0	0	0	0	0	0	0	0
Q15370_K36	ELOB	sp|Q15370|ELOB_HUMAN	Q15370	IVEGILkR;IVEGILkRPPDEQR	1	0	0	0	1	0	0	1	25083808	0	0	0	31211420	0	0	16784066	13047423	0	0	0	19624322	0	0	16073742
Q15370_K55	ELOB	sp|Q15370|ELOB_HUMAN	Q15370	LYKDDQLLDDGkTLGECGFTSQTAR	0.8731	0	0	0	0	0	0	0.9556	16131971	0	0	0	0	0	0	15618545	16131971	0	0	0	0	0	0	15618545
Q15843_K11	NEDD8	sp|Q15843|NEDD8_HUMAN	Q15843	VKTLTGkEIEIDIEPTDKVER	0	0.9536	0	0	0	0.96	0	0	0	16872060	11193611	0	0	27820616	0	0	0	10938497	11193611	0	0	18061250	0	0
Q15843_K48	NEDD8	sp|Q15843|NEDD8_HUMAN	Q15843	LIYSGkQMNDEKTAADYK	0	0.773	0	0	0	0	0	0	0	7.39522e+06	0	0	0	0	0	0	0	0	0	0	0	0	0	0
Q8WXH5_K427	SOCS4	sp|Q8WXH5|SOCS4_HUMAN	Q8WXH5	LYLKEYHYKSkVR	0.945	0.8934	0	0.9172	0.9492	0.9332	0	0.9494	40802844	13047273	0	18466284	27032454	8897797	0	66583496	37221988	13047273	0	18466284	27032454	8897797	0	64181204
Q93034_K161	CUL5	sp|Q93034|CUL5_HUMAN	Q93034	LQDSAMkLVHAER	1	0	1	1	1	0	1	1	74750424	0	114631070	48420564	155637520	0	236261500	167927000	46593212	0	72078984	28446156	97460020	0	149221860	105948300
Q93034_K204	CUL5	sp|Q93034|CUL5_HUMAN	Q93034	DNFEkAYLDSTER	1	0	0	0	1	0	1	1	0	0	0	0	9625562	0	16966918	32124332	0	0	0	0	9625562	0	16966918	21852138
Q93034_K232	CUL5	sp|Q93034|CUL5_HUMAN	Q93034	TQAPSYLQQNGVQNYMkYADAK;TQAPSYLQQNGVQNYMkYADAKLKEEEKR	0.967	0	0.9672	0.9569	0.9608	0	0.9622	0.9621	119202390	9428905	211688750	73009950	319842750	18861236	389122300	356104600	66708560	9428905	113575016	39021720	170885840	18861236	204644030	192181700
Q93034_K243	CUL5	sp|Q93034|CUL5_HUMAN	Q93034	YADAKLKEEEkR	0	0	0	0	0.9275	0	0.9426	0.9199	0	0	0	0	23257604	0	38973470	15490533	0	0	0	0	15850839	0	26159474	11195281
Q93034_K390	CUL5	sp|Q93034|CUL5_HUMAN	Q93034	LELPLkQK;LELPLkQKGVGLKTQPESK;LELPLkQkGVGLKTQPESK	0.6487	0.4832	0.9275	0.8164	0.4436	0.8452	0.7879	0.5	34528070	44046360	297875400	59125304	116932870	220821180	187124320	139298130	23018042	44046360	138502720	59125304	75001700	146295660	123787790	92824270
Q93034_K392	CUL5	sp|Q93034|CUL5_HUMAN	Q93034	LELPLKQkGVGLKTQPESK;LELPLKQkGVGLkTQPESK;LELPLkQkGVGLKTQPESK;QkGVGLKTQPESK;QkGVGLkTQPESK	0.6487	0.9724	0.9686	0.9673	0.9617	0.9648	0.9607	0.9543	18873220	156604430	415577020	96829040	126397720	387029820	535720260	105861380	35935270	65316540	217426820	62485190	82209480	128107760	231379740	72094344
Q93034_K397	CUL5	sp|Q93034|CUL5_HUMAN	Q93034	GVGLkTQPESK;LELPLKQKGVGLkTQPESK;LELPLKQkGVGLkTQPESK;QKGVGLkTQPESK;QkGVGLkTQPESK	0.9664	0.9723	0.9724	0.9682	0.9626	0.9675	0.9646	0.9651	75314350	105812940	438206270	159593680	186338740	367016100	424054720	140302780	32061522	78053930	221139200	67996660	82285760	100689350	225818460	70253970
Q93034_K518	CUL5	sp|Q93034|CUL5_HUMAN	Q93034	NNkLALPADSVNIKILNAGAWSR	0	0	0	0	0	0.9647	0	0.9618	0	0	0	0	0	14121981	0	10844810	0	0	0	0	0	14121981	0	10844810
Q93034_K724	CUL5	sp|Q93034|CUL5_HUMAN	Q93034	TQEAIIQIMkMR	0	0	1	0	0	0	0	0	220035580	402572640	665773300	319392500	441967740	604607600	500603780	349296480	220680130	336943500	555706940	267487410	342194530	493690500	422769900	352196830
Q969M7-6_K15	UBE2F	sp|Q969M7-6|UBE2F_HUMAN	Q969M7-6	DDGLkGSR	1	1	1	1	0	1	0	0	2.4859e+06	2.94709e+06	3.01295e+06	2.03089e+06	0	3.72527e+06	0	0	2.4859e+06	2.94709e+06	3.01295e+06	2.03089e+06	0	3.72527e+06	0	0
Q9UBF6_K23	RNF7	sp|Q9UBF6|RBX2_HUMAN	Q9UBF6	ADVEDGEETCALASHSGSSGSkSGGDK	0.8498	0	0.7802	0.7747	0.5	0	0	0.7792	7.80354e+06	0	9828542	10650155	7.10016e+06	0	0	16658211	7.80354e+06	0	9828542	10650155	7.10016e+06	0	0	16658211
