## Supplemental Table 6 for "CRISPR screens in iPSC-derived neurons reveal principles of tau proteostasis"

	celltypes	test	gene	r	pvalue_adj
0	All	Mean expression (natural log UMIs per 10k plus 1)	CUL5	0.3462264451628278	0.005448732796983115
0	All	Mean expression (natural log UMIs per 10k plus 1)	ARIH2	0.25896246223444075	0.047878466773254226
0	All	Mean expression (natural log UMIs per 10k plus 1)	ASB1	0.2741113086885418	0.037912054742631436
0	All	Mean expression (natural log UMIs per 10k plus 1)	ASB10	0.0	0.999999
0	All	Mean expression (natural log UMIs per 10k plus 1)	ASB11	-0.02179683556032668	0.9864042616125749
0	All	Mean expression (natural log UMIs per 10k plus 1)	ASB12	0.0	0.999999
0	All	Mean expression (natural log UMIs per 10k plus 1)	ASB13	-0.26967744896510976	0.037912054742631436
0	All	Mean expression (natural log UMIs per 10k plus 1)	ASB14	0.3841450016005116	0.0014705095679051082
0	All	Mean expression (natural log UMIs per 10k plus 1)	ASB15	0.12307868831880128	0.4223087595562975
0	All	Mean expression (natural log UMIs per 10k plus 1)	ASB16	0.1799881662778155	0.185671482271859
0	All	Mean expression (natural log UMIs per 10k plus 1)	ASB17	0.33426611732017997	0.007444977862566693
0	All	Mean expression (natural log UMIs per 10k plus 1)	ASB18	-0.0410219157044809	0.888293550312019
0	All	Mean expression (natural log UMIs per 10k plus 1)	ASB2	-0.1324435210125337	0.4054268429027969
0	All	Mean expression (natural log UMIs per 10k plus 1)	ASB3	0.026334126097232315	0.9681605692345836
0	All	Mean expression (natural log UMIs per 10k plus 1)	ASB4	-0.02444116821243315	0.9759360047807482
0	All	Mean expression (natural log UMIs per 10k plus 1)	ASB5	0.04550413778606648	0.8654401625575152
0	All	Mean expression (natural log UMIs per 10k plus 1)	ASB6	0.24292098817719418	0.05679585600615584
0	All	Mean expression (natural log UMIs per 10k plus 1)	ASB7	0.04579739973253332	0.8654401625575152
0	All	Mean expression (natural log UMIs per 10k plus 1)	ASB8	0.3839196820091142	0.0014705095679051082
0	All	Mean expression (natural log UMIs per 10k plus 1)	ASB9	0.03685508251042207	0.9146739744543556
0	All	Mean expression (natural log UMIs per 10k plus 1)	ELOA	0.2370166512402399	0.0665596385701285
0	All	Mean expression (natural log UMIs per 10k plus 1)	ELOB	0.48886956324038555	1.6167742551947715e-05
0	All	Mean expression (natural log UMIs per 10k plus 1)	ELOC	0.2120921893803909	0.1101302228845118
0	All	Mean expression (natural log UMIs per 10k plus 1)	RAB40A	0.10528764645154298	0.5106459619961474
0	All	Mean expression (natural log UMIs per 10k plus 1)	RAB40B	-0.18708984984781205	0.16258503571964
0	All	Mean expression (natural log UMIs per 10k plus 1)	RAB40C	0.03515997099349827	0.920042009721786
0	All	Mean expression (natural log UMIs per 10k plus 1)	RNF7	0.4044513965915164	0.0007546877790924512
0	All	Mean expression (natural log UMIs per 10k plus 1)	SOCS1	0.13758283592832285	0.3785465577764387
0	All	Mean expression (natural log UMIs per 10k plus 1)	SOCS3	0.0	0.999999
0	All	Mean expression (natural log UMIs per 10k plus 1)	SOCS4	0.27238489081035683	0.037912054742631436
0	All	Mean expression (natural log UMIs per 10k plus 1)	SOCS5	0.06452936026553999	0.7294525484500308
0	All	Mean expression (natural log UMIs per 10k plus 1)	SOCS6	0.3502221719184955	0.005448732796983115
0	All	Mean expression (natural log UMIs per 10k plus 1)	SOCS7	0.25704897969825585	0.04833885208261914
0	All	Mean expression (natural log UMIs per 10k plus 1)	SPSB1	0.192368994446543	0.1485424266735254
0	All	Mean expression (natural log UMIs per 10k plus 1)	SPSB2	0.25374520790796334	0.04833885208261914
0	All	Mean expression (natural log UMIs per 10k plus 1)	SPSB3	0.42349053700851375	0.0005230423259573726
0	All	Mean expression (natural log UMIs per 10k plus 1)	SPSB4	0.10796455265216214	0.49781352368744586
0	All	Mean expression (natural log UMIs per 10k plus 1)	WSB1	0.2698487402329812	0.037912054742631436
0	All	Mean expression (natural log UMIs per 10k plus 1)	WSB2	0.25116098834546696	0.049316750131732506
0	All	Beta coefficient across all of pseudoprogression	CUL5	0.3193047229851409	0.012847080930295022
0	All	Beta coefficient across all of pseudoprogression	ARIH2	0.21836523529533544	0.09965223094308719
0	All	Beta coefficient across all of pseudoprogression	ASB1	0.023973005000463163	0.9759360047807482
0	All	Beta coefficient across all of pseudoprogression	ASB10	0.0	0.999999
0	All	Beta coefficient across all of pseudoprogression	ASB11	0.03145388914915701	0.936723656690954
0	All	Beta coefficient across all of pseudoprogression	ASB12	0.11778163741330792	0.44134688595722904
0	All	Beta coefficient across all of pseudoprogression	ASB13	-0.3776446464896603	0.0017251057022836349
0	All	Beta coefficient across all of pseudoprogression	ASB14	-0.162134928188528	0.262841471420511
0	All	Beta coefficient across all of pseudoprogression	ASB15	0.12983940478920564	0.41534821801352406
0	All	Beta coefficient across all of pseudoprogression	ASB16	-0.04341954505207215	0.8794333797576045
0	All	Beta coefficient across all of pseudoprogression	ASB17	-0.04262513880870517	0.882343938510099
0	All	Beta coefficient across all of pseudoprogression	ASB18	-0.06540902646753839	0.7255522925004372
0	All	Beta coefficient across all of pseudoprogression	ASB2	0.10455975121730464	0.5106459619961474
0	All	Beta coefficient across all of pseudoprogression	ASB3	-0.005367981818904538	0.999999
0	All	Beta coefficient across all of pseudoprogression	ASB4	0.16987782798653067	0.22852487400232507
0	All	Beta coefficient across all of pseudoprogression	ASB5	0.07590530710679193	0.6575761471681248
0	All	Beta coefficient across all of pseudoprogression	ASB6	-0.11700804730132836	0.44368295281280684
0	All	Beta coefficient across all of pseudoprogression	ASB7	0.04531909434026558	0.8654401625575152
0	All	Beta coefficient across all of pseudoprogression	ASB8	-0.12906370879587833	0.41534821801352406
0	All	Beta coefficient across all of pseudoprogression	ASB9	-0.13803184253247844	0.3785465577764387
0	All	Beta coefficient across all of pseudoprogression	ELOA	0.0008407817604875186	0.999999
0	All	Beta coefficient across all of pseudoprogression	ELOB	-0.13447963190277765	0.3944644715894663
0	All	Beta coefficient across all of pseudoprogression	ELOC	-0.26812170027678434	0.037912054742631436
0	All	Beta coefficient across all of pseudoprogression	RAB40A	-0.10189445849013591	0.5251488330448693
0	All	Beta coefficient across all of pseudoprogression	RAB40B	0.031247282538687856	0.936723656690954
0	All	Beta coefficient across all of pseudoprogression	RAB40C	0.22096569153968976	0.09913553285460716
0	All	Beta coefficient across all of pseudoprogression	RNF7	-0.20441432382133337	0.12653810579196959
0	All	Beta coefficient across all of pseudoprogression	SOCS1	0.005107218121713939	0.999999
0	All	Beta coefficient across all of pseudoprogression	SOCS3	0.14383682387892693	0.356488393711775
0	All	Beta coefficient across all of pseudoprogression	SOCS4	0.10450480952765283	0.5106459619961474
0	All	Beta coefficient across all of pseudoprogression	SOCS5	-0.03246866799381565	0.936723656690954
0	All	Beta coefficient across all of pseudoprogression	SOCS6	0.09593364606154074	0.5572899407207021
0	All	Beta coefficient across all of pseudoprogression	SOCS7	0.15776834855479327	0.28567802579019347
0	All	Beta coefficient across all of pseudoprogression	SPSB1	0.3360878550936593	0.007444977862566693
0	All	Beta coefficient across all of pseudoprogression	SPSB2	-0.018923675343174653	0.999999
0	All	Beta coefficient across all of pseudoprogression	SPSB3	-0.14593129313378897	0.3456693213080205
0	All	Beta coefficient across all of pseudoprogression	SPSB4	0.2713357756192933	0.037912054742631436
0	All	Beta coefficient across all of pseudoprogression	WSB1	0.01933621057127116	0.999999
0	All	Beta coefficient across all of pseudoprogression	WSB2	0.07405160865224766	0.6704731824546022
0	Excitatory	Mean expression (natural log UMIs per 10k plus 1)	CUL5	0.3127085384359889	0.14631065866823129
0	Excitatory	Mean expression (natural log UMIs per 10k plus 1)	ARIH2	0.4383590112538891	0.037912054742631436
0	Excitatory	Mean expression (natural log UMIs per 10k plus 1)	ASB1	0.3173281728188414	0.1417533365787261
0	Excitatory	Mean expression (natural log UMIs per 10k plus 1)	ASB10	0.0	0.999999
0	Excitatory	Mean expression (natural log UMIs per 10k plus 1)	ASB11	-0.06320304921228406	0.9031825771084515
0	Excitatory	Mean expression (natural log UMIs per 10k plus 1)	ASB12	0.0	0.999999
0	Excitatory	Mean expression (natural log UMIs per 10k plus 1)	ASB13	0.015437551600855684	0.999999
0	Excitatory	Mean expression (natural log UMIs per 10k plus 1)	ASB14	0.4264454716357074	0.037912054742631436
0	Excitatory	Mean expression (natural log UMIs per 10k plus 1)	ASB15	0.17397702543907198	0.5063831295439877
0	Excitatory	Mean expression (natural log UMIs per 10k plus 1)	ASB16	0.11501293125386479	0.69352272277776
0	Excitatory	Mean expression (natural log UMIs per 10k plus 1)	ASB17	0.33762001193122315	0.11606426546624318
0	Excitatory	Mean expression (natural log UMIs per 10k plus 1)	ASB18	-0.27486091485355674	0.22852487400232507
0	Excitatory	Mean expression (natural log UMIs per 10k plus 1)	ASB2	-0.3642724316009836	0.08677525120411342
0	Excitatory	Mean expression (natural log UMIs per 10k plus 1)	ASB3	0.06326251769417035	0.9031825771084515
0	Excitatory	Mean expression (natural log UMIs per 10k plus 1)	ASB4	0.0	0.999999
0	Excitatory	Mean expression (natural log UMIs per 10k plus 1)	ASB5	-0.01147934738531795	0.999999
0	Excitatory	Mean expression (natural log UMIs per 10k plus 1)	ASB6	-0.2034777987234188	0.4223087595562975
0	Excitatory	Mean expression (natural log UMIs per 10k plus 1)	ASB7	-0.4538129807849531	0.035357201138223264
0	Excitatory	Mean expression (natural log UMIs per 10k plus 1)	ASB8	0.3153048035522048	0.14438002705783112
0	Excitatory	Mean expression (natural log UMIs per 10k plus 1)	ASB9	0.0	0.999999
0	Excitatory	Mean expression (natural log UMIs per 10k plus 1)	ELOA	0.15104498795306676	0.572198674283569
0	Excitatory	Mean expression (natural log UMIs per 10k plus 1)	ELOB	0.41568569003529154	0.04669354102076161
0	Excitatory	Mean expression (natural log UMIs per 10k plus 1)	ELOC	0.16548149809383134	0.5268607950106077
0	Excitatory	Mean expression (natural log UMIs per 10k plus 1)	RAB40A	-0.14639797260073928	0.5884640432981628
0	Excitatory	Mean expression (natural log UMIs per 10k plus 1)	RAB40B	-0.4461923345114245	0.0376748169729638
0	Excitatory	Mean expression (natural log UMIs per 10k plus 1)	RAB40C	-0.44128355501930205	0.037912054742631436
0	Excitatory	Mean expression (natural log UMIs per 10k plus 1)	RNF7	0.39272451171364847	0.05492569340283574
0	Excitatory	Mean expression (natural log UMIs per 10k plus 1)	SOCS1	0.0	0.999999
0	Excitatory	Mean expression (natural log UMIs per 10k plus 1)	SOCS3	0.0	0.999999
0	Excitatory	Mean expression (natural log UMIs per 10k plus 1)	SOCS4	0.15530001814595187	0.5572899407207021
0	Excitatory	Mean expression (natural log UMIs per 10k plus 1)	SOCS5	0.6220462907003848	0.0007546877790924512
0	Excitatory	Mean expression (natural log UMIs per 10k plus 1)	SOCS6	0.4361628543678691	0.037912054742631436
0	Excitatory	Mean expression (natural log UMIs per 10k plus 1)	SOCS7	0.2961828494172307	0.17500884534207706
0	Excitatory	Mean expression (natural log UMIs per 10k plus 1)	SPSB1	0.27882287137008166	0.22128218832539012
0	Excitatory	Mean expression (natural log UMIs per 10k plus 1)	SPSB2	0.13978612846422245	0.5965056491088837
0	Excitatory	Mean expression (natural log UMIs per 10k plus 1)	SPSB3	0.35360178629047667	0.09913553285460716
0	Excitatory	Mean expression (natural log UMIs per 10k plus 1)	SPSB4	0.03927750365686289	0.9759360047807482
0	Excitatory	Mean expression (natural log UMIs per 10k plus 1)	WSB1	0.484087840229074	0.01811515028475368
0	Excitatory	Mean expression (natural log UMIs per 10k plus 1)	WSB2	0.13720429208864093	0.6065757549233438
0	Excitatory	Beta coefficient across all of pseudoprogression	CUL5	0.0431547834444052	0.9681605692345836
0	Excitatory	Beta coefficient across all of pseudoprogression	ARIH2	-0.16002181336454369	0.5478629428576917
0	Excitatory	Beta coefficient across all of pseudoprogression	ASB1	0.14466591016359887	0.5884640432981628
0	Excitatory	Beta coefficient across all of pseudoprogression	ASB10	0.0	0.999999
0	Excitatory	Beta coefficient across all of pseudoprogression	ASB11	0.014234516672569154	0.999999
0	Excitatory	Beta coefficient across all of pseudoprogression	ASB12	0.1700930218986979	0.5106459619961474
0	Excitatory	Beta coefficient across all of pseudoprogression	ASB13	-0.1808715963906321	0.4787951332580272
0	Excitatory	Beta coefficient across all of pseudoprogression	ASB14	0.3213316352386924	0.13674920487527029
0	Excitatory	Beta coefficient across all of pseudoprogression	ASB15	0.16412274035472016	0.530028042607022
0	Excitatory	Beta coefficient across all of pseudoprogression	ASB16	0.30473888363157303	0.15940593865582647
0	Excitatory	Beta coefficient across all of pseudoprogression	ASB17	-0.049644442855635317	0.9395802680044928
0	Excitatory	Beta coefficient across all of pseudoprogression	ASB18	0.0075624901960719354	0.999999
0	Excitatory	Beta coefficient across all of pseudoprogression	ASB2	0.1352750241223375	0.6100716053533345
0	Excitatory	Beta coefficient across all of pseudoprogression	ASB3	-0.13454724027459655	0.6100716053533345
0	Excitatory	Beta coefficient across all of pseudoprogression	ASB4	0.14828253562741034	0.5827749673000778
0	Excitatory	Beta coefficient across all of pseudoprogression	ASB5	0.20206068191585547	0.4223087595562975
0	Excitatory	Beta coefficient across all of pseudoprogression	ASB6	-0.21898573732565424	0.3944644715894663
0	Excitatory	Beta coefficient across all of pseudoprogression	ASB7	-0.32314465189832275	0.13474542852340868
0	Excitatory	Beta coefficient across all of pseudoprogression	ASB8	0.015436268543484545	0.999999
0	Excitatory	Beta coefficient across all of pseudoprogression	ASB9	-0.40646376945403706	0.04833885208261914
0	Excitatory	Beta coefficient across all of pseudoprogression	ELOA	-0.11900199768007919	0.6749951228704505
0	Excitatory	Beta coefficient across all of pseudoprogression	ELOB	0.3640027729535941	0.08677525120411342
0	Excitatory	Beta coefficient across all of pseudoprogression	ELOC	-0.09442242730185939	0.782812030143726
0	Excitatory	Beta coefficient across all of pseudoprogression	RAB40A	-0.18528085855991686	0.4643349380635568
0	Excitatory	Beta coefficient across all of pseudoprogression	RAB40B	0.19673908365995094	0.4287313470362152
0	Excitatory	Beta coefficient across all of pseudoprogression	RAB40C	-0.050962288274097954	0.936723656690954
0	Excitatory	Beta coefficient across all of pseudoprogression	RNF7	-0.14104469947083947	0.5936815181426318
0	Excitatory	Beta coefficient across all of pseudoprogression	SOCS1	-0.3293051246822961	0.12653810579196959
0	Excitatory	Beta coefficient across all of pseudoprogression	SOCS3	0.0	0.999999
0	Excitatory	Beta coefficient across all of pseudoprogression	SOCS4	-0.22441880259584535	0.3785465577764387
0	Excitatory	Beta coefficient across all of pseudoprogression	SOCS5	-0.2052572139280593	0.4203913225676297
0	Excitatory	Beta coefficient across all of pseudoprogression	SOCS6	-0.3896568015623184	0.05679585600615584
0	Excitatory	Beta coefficient across all of pseudoprogression	SOCS7	-0.3466596322118497	0.10241147161484186
0	Excitatory	Beta coefficient across all of pseudoprogression	SPSB1	0.24645093640795765	0.31101856969349984
0	Excitatory	Beta coefficient across all of pseudoprogression	SPSB2	0.19929906304280448	0.4223087595562975
0	Excitatory	Beta coefficient across all of pseudoprogression	SPSB3	0.20080314168828955	0.4223087595562975
0	Excitatory	Beta coefficient across all of pseudoprogression	SPSB4	0.19564470767369693	0.4287313470362152
0	Excitatory	Beta coefficient across all of pseudoprogression	WSB1	0.2081207357584296	0.4178090841543932
0	Excitatory	Beta coefficient across all of pseudoprogression	WSB2	-0.3949495888704776	0.053705217353701
0	Sst	Mean expression (natural log UMIs per 10k plus 1)	CUL5	0.48721858212950286	0.17346976842889575
0	Sst	Mean expression (natural log UMIs per 10k plus 1)	ARIH2	0.22773423261158585	0.6100716053533345
0	Sst	Mean expression (natural log UMIs per 10k plus 1)	ASB1	0.1462334866125717	0.8148551438814913
0	Sst	Mean expression (natural log UMIs per 10k plus 1)	ASB10	0.0	0.999999
0	Sst	Mean expression (natural log UMIs per 10k plus 1)	ASB11	0.0	0.999999
0	Sst	Mean expression (natural log UMIs per 10k plus 1)	ASB12	0.0	0.999999
0	Sst	Mean expression (natural log UMIs per 10k plus 1)	ASB13	-0.33602794744809167	0.4223087595562975
0	Sst	Mean expression (natural log UMIs per 10k plus 1)	ASB14	0.0	0.999999
0	Sst	Mean expression (natural log UMIs per 10k plus 1)	ASB15	0.0	0.999999
0	Sst	Mean expression (natural log UMIs per 10k plus 1)	ASB16	0.4154751100352452	0.3014582181640689
0	Sst	Mean expression (natural log UMIs per 10k plus 1)	ASB17	0.3348685766437337	0.4223087595562975
0	Sst	Mean expression (natural log UMIs per 10k plus 1)	ASB18	0.38653761763841976	0.3578359148582591
0	Sst	Mean expression (natural log UMIs per 10k plus 1)	ASB2	-0.09746721906690617	0.920042009721786
0	Sst	Mean expression (natural log UMIs per 10k plus 1)	ASB3	-0.24024854145970326	0.5936815181426318
0	Sst	Mean expression (natural log UMIs per 10k plus 1)	ASB4	0.3529044843258543	0.41534821801352406
0	Sst	Mean expression (natural log UMIs per 10k plus 1)	ASB5	-0.34732117427911846	0.4178090841543932
0	Sst	Mean expression (natural log UMIs per 10k plus 1)	ASB6	0.6753778157616284	0.037912054742631436
0	Sst	Mean expression (natural log UMIs per 10k plus 1)	ASB7	0.3883904919706329	0.356488393711775
0	Sst	Mean expression (natural log UMIs per 10k plus 1)	ASB8	0.5608306823594061	0.10134268195478424
0	Sst	Mean expression (natural log UMIs per 10k plus 1)	ASB9	0.0	0.999999
0	Sst	Mean expression (natural log UMIs per 10k plus 1)	ELOA	0.5116590045921385	0.14505826433459107
0	Sst	Mean expression (natural log UMIs per 10k plus 1)	ELOB	0.5316017042377366	0.12653810579196959
0	Sst	Mean expression (natural log UMIs per 10k plus 1)	ELOC	-0.04992172481863204	0.999999
0	Sst	Mean expression (natural log UMIs per 10k plus 1)	RAB40A	0.5635733402187408	0.09965223094308719
0	Sst	Mean expression (natural log UMIs per 10k plus 1)	RAB40B	-0.15077938563839324	0.8088499213501841
0	Sst	Mean expression (natural log UMIs per 10k plus 1)	RAB40C	0.41673658148345843	0.3014582181640689
0	Sst	Mean expression (natural log UMIs per 10k plus 1)	RNF7	0.5690143587208614	0.09913553285460716
0	Sst	Mean expression (natural log UMIs per 10k plus 1)	SOCS1	0.3493606783011982	0.4178090841543932
0	Sst	Mean expression (natural log UMIs per 10k plus 1)	SOCS3	0.0	0.999999
0	Sst	Mean expression (natural log UMIs per 10k plus 1)	SOCS4	0.06203438866639883	0.9864042616125749
0	Sst	Mean expression (natural log UMIs per 10k plus 1)	SOCS5	-0.7949781878548416	0.005448732796983115
0	Sst	Mean expression (natural log UMIs per 10k plus 1)	SOCS6	0.14504255839496755	0.8148551438814913
0	Sst	Mean expression (natural log UMIs per 10k plus 1)	SOCS7	-0.02011995402100364	0.999999
0	Sst	Mean expression (natural log UMIs per 10k plus 1)	SPSB1	-0.15166237083802772	0.8088499213501841
0	Sst	Mean expression (natural log UMIs per 10k plus 1)	SPSB2	0.44450580944139273	0.24416455633240186
0	Sst	Mean expression (natural log UMIs per 10k plus 1)	SPSB3	0.2623572010645036	0.5572899407207021
0	Sst	Mean expression (natural log UMIs per 10k plus 1)	SPSB4	-0.20343261649116462	0.6747632344816709
0	Sst	Mean expression (natural log UMIs per 10k plus 1)	WSB1	-0.02391292121201418	0.999999
0	Sst	Mean expression (natural log UMIs per 10k plus 1)	WSB2	0.6298905437729665	0.050910566969671424
0	Sst	Beta coefficient across all of pseudoprogression	CUL5	0.6918998532852545	0.0376748169729638
0	Sst	Beta coefficient across all of pseudoprogression	ARIH2	0.751581880773859	0.013166811178772189
0	Sst	Beta coefficient across all of pseudoprogression	ASB1	0.0030551726751187613	0.999999
0	Sst	Beta coefficient across all of pseudoprogression	ASB10	0.0	0.999999
0	Sst	Beta coefficient across all of pseudoprogression	ASB11	0.4097437688928266	0.31101856969349984
0	Sst	Beta coefficient across all of pseudoprogression	ASB12	0.0	0.999999
0	Sst	Beta coefficient across all of pseudoprogression	ASB13	-0.5320553560544068	0.12653810579196959
0	Sst	Beta coefficient across all of pseudoprogression	ASB14	-0.6378525370144699	0.04833885208261914
0	Sst	Beta coefficient across all of pseudoprogression	ASB15	0.1174820009134008	0.8838636710522673
0	Sst	Beta coefficient across all of pseudoprogression	ASB16	-0.00035313112300927596	0.999999
0	Sst	Beta coefficient across all of pseudoprogression	ASB17	-0.09846603879955725	0.920042009721786
0	Sst	Beta coefficient across all of pseudoprogression	ASB18	-0.5645025618999342	0.09965223094308719
0	Sst	Beta coefficient across all of pseudoprogression	ASB2	0.16185603134637713	0.782812030143726
0	Sst	Beta coefficient across all of pseudoprogression	ASB3	0.2203704990372264	0.6303316825537637
0	Sst	Beta coefficient across all of pseudoprogression	ASB4	0.35290448432585436	0.41534821801352406
0	Sst	Beta coefficient across all of pseudoprogression	ASB5	0.32835168720260277	0.4287313470362152
0	Sst	Beta coefficient across all of pseudoprogression	ASB6	-0.14772718041061972	0.8148551438814913
0	Sst	Beta coefficient across all of pseudoprogression	ASB7	0.26404599862389994	0.5572899407207021
0	Sst	Beta coefficient across all of pseudoprogression	ASB8	-0.3080771302248466	0.4712609595564523
0	Sst	Beta coefficient across all of pseudoprogression	ASB9	0.0	0.999999
0	Sst	Beta coefficient across all of pseudoprogression	ELOA	0.02597143143573606	0.999999
0	Sst	Beta coefficient across all of pseudoprogression	ELOB	-0.6386371386286863	0.04833885208261914
0	Sst	Beta coefficient across all of pseudoprogression	ELOC	-0.24417504553163866	0.5884640432981628
0	Sst	Beta coefficient across all of pseudoprogression	RAB40A	0.18231255630229456	0.7255522925004372
0	Sst	Beta coefficient across all of pseudoprogression	RAB40B	0.31560270813832836	0.45582084037628584
0	Sst	Beta coefficient across all of pseudoprogression	RAB40C	0.5343252790034061	0.12653810579196959
0	Sst	Beta coefficient across all of pseudoprogression	RNF7	-0.6993525144145858	0.035357201138223264
0	Sst	Beta coefficient across all of pseudoprogression	SOCS1	0.03333482088708668	0.999999
0	Sst	Beta coefficient across all of pseudoprogression	SOCS3	0.1860322354720338	0.7215784076998867
0	Sst	Beta coefficient across all of pseudoprogression	SOCS4	0.34468576290588615	0.4203913225676297
0	Sst	Beta coefficient across all of pseudoprogression	SOCS5	-0.2391927894764	0.5936815181426318
0	Sst	Beta coefficient across all of pseudoprogression	SOCS6	0.6337340801028397	0.049316750131732506
0	Sst	Beta coefficient across all of pseudoprogression	SOCS7	0.6430971580069044	0.04833885208261914
0	Sst	Beta coefficient across all of pseudoprogression	SPSB1	0.38451405392843907	0.35969431255925643
0	Sst	Beta coefficient across all of pseudoprogression	SPSB2	-0.2441579660946687	0.5884640432981628
0	Sst	Beta coefficient across all of pseudoprogression	SPSB3	-0.5188634384391408	0.13988825804050872
0	Sst	Beta coefficient across all of pseudoprogression	SPSB4	0.2553167545107841	0.572198674283569
0	Sst	Beta coefficient across all of pseudoprogression	WSB1	-0.5035352435402917	0.151973389854282
0	Sst	Beta coefficient across all of pseudoprogression	WSB2	-0.17240608160544119	0.7510294105752413
